# Identification of Expressed Endogenous Retroviral Element Associated Long Terminal Repeats in Devil Facial Tumour Cells

**DOI:** 10.1101/2025.10.06.679394

**Authors:** Anuk Kruawan, Maximilian Stammnitz, Richard Wilson, Sri H. Ramarathinam, Chrissie E. B. Ong, Kirsten A. Fairfax, Amanda L. Patchett, A. Bruce Lyons, Andrew S. Flies

## Abstract

The Tasmanian devil (*Sarcophilus harrisii*) population has undergone a major decline in the wild due to the epidemics of two transmissible cancers known as devil facial tumours (DFT1 and DFT2). A multipronged conservation strategy is in place, but a vaccine that prevents devils from developing devil facial tumour disease would be a major step towards recovering the wild devil population. Critical to an effective DFT vaccine are target antigens. Putative non-coding regions of genomes have been identified as potential tumour-specific antigens for human cancer. These non-coding regions include long terminal repeats of endogenous retroviral elements. We identified 11,193 ERV LTR transcripts that were expressed in DFT1 or DFT2 transcriptomes but not in healthy tissue samples. Using a proteogenomic approach, we identified 33 ERV LTR peptides unique to DFT1 and/or DFT2 immunopeptidomes; four of these were validated in subsequent screens with synthetic peptides. Our study shows the potential for ERV LTRs as novel vaccine targets against DFT1 and DFT2. This method can be applied to other species for the development of cancer vaccine targets that may be shared across tumour types.

**summary:** ERV LTRs are present in the Tasmanian devil genome and devil facial tumour cell transcriptomes and immunopeptidome.
