## Supplementary Table S1 List of RNA-seq datasets for "Identification of Expressed Endogenous Retroviral Element Associated Long Terminal Repeats in Devil Facial Tumour Cells"

### Sheet: DFTD
Number	SeqID - Read 1	SeqID - Read 2 (applicable to paired-end)	Tissue/cell of origin	Data availability	Published study	Seq type	Read length	Platform
1	1_C800HANXX_GATCAG_L001_R1.fastq.gz	NA	Untreated DFT1 cell line C5065	https://www.ebi.ac.uk/ena/browser/view/PRJNA416378	https://doi.org/10.18632/oncotarget.24634	single-end	100 bp	Illumina Hiseq-2000
2	1_C800HANXX_GATCAG_L002_R1.fastq.gz	NA	Untreated DFT1 cell line C5065	https://www.ebi.ac.uk/ena/browser/view/PRJNA416378	https://doi.org/10.18632/oncotarget.24634	single-end	100 bp	Illumina Hiseq-2000
3	2_C800HANXX_TAGCTT_L001_R1.fastq.gz	NA	Untreated DFT1 cell line C5065	https://www.ebi.ac.uk/ena/browser/view/PRJNA416378	https://doi.org/10.18632/oncotarget.24634	single-end	100 bp	Illumina Hiseq-2000
4	2_C800HANXX_TAGCTT_L002_R1.fastq.gz	NA	Untreated DFT1 cell line C5065	https://www.ebi.ac.uk/ena/browser/view/PRJNA416378	https://doi.org/10.18632/oncotarget.24634	single-end	100 bp	Illumina Hiseq-2000
5	7_C800HANXX_ATGTCA_L001_R1.fastq.gz	NA	Untreated DFT2 cell line RV	https://www.ebi.ac.uk/ena/browser/view/PRJEB28680	https://doi.org/10.1007/s00018-019-03259-2	single-end	100 bp	Illumina Hiseq-2500
6	7_C800HANXX_ATGTCA_L002_R1.fastq.gz	NA	Untreated DFT2 cell line RV	https://www.ebi.ac.uk/ena/browser/view/PRJEB28680	https://doi.org/10.1007/s00018-019-03259-2	single-end	100 bp	Illumina Hiseq-2500
7	8_C800HANXX_CCGTCC_L001_R1.fastq.gz	NA	Untreated DFT2 cell line RV	https://www.ebi.ac.uk/ena/browser/view/PRJEB28680	https://doi.org/10.1007/s00018-019-03259-2	single-end	100 bp	Illumina Hiseq-2500
8	8_C800HANXX_CCGTCC_L002_R1.fastq.gz	NA	Untreated DFT2 cell line RV	https://www.ebi.ac.uk/ena/browser/view/PRJEB28680	https://doi.org/10.1007/s00018-019-03259-2	single-end	100 bp	Illumina Hiseq-2500
9	31_CB478ANXX_AGTCAA_L002_R1.fastq.gz	NA	Primary DFT1 tumour	https://www.ebi.ac.uk/ena/browser/view/PRJEB28680	https://doi.org/10.1007/s00018-019-03259-2	single-end	100 bp	Illumina Hiseq-2500
10	31_CB478ANXX_AGTCAA_L003_R1.fastq.gz	NA	Primary DFT1 tumour	https://www.ebi.ac.uk/ena/browser/view/PRJEB28680	https://doi.org/10.1007/s00018-019-03259-2	single-end	100 bp	Illumina Hiseq-2500
11	32_CB478ANXX_AGTTCC_L002_R1.fastq.gz	NA	Primary DFT1 tumour	https://www.ebi.ac.uk/ena/browser/view/PRJEB28680	https://doi.org/10.1007/s00018-019-03259-2	single-end	100 bp	Illumina Hiseq-2500
12	32_CB478ANXX_AGTTCC_L003_R1.fastq.gz	NA	Primary DFT1 tumour	https://www.ebi.ac.uk/ena/browser/view/PRJEB28680	https://doi.org/10.1007/s00018-019-03259-2	single-end	100 bp	Illumina Hiseq-2500
13	33_CB478ANXX_ATGTCA_L002_R1.fastq.gz	NA	Primary DFT2 tumour	https://www.ebi.ac.uk/ena/browser/view/PRJEB28680	https://doi.org/10.1007/s00018-019-03259-2	single-end	100 bp	Illumina Hiseq-2500
14	33_CB478ANXX_ATGTCA_L003_R1.fastq.gz	NA	Primary DFT2 tumour	https://www.ebi.ac.uk/ena/browser/view/PRJEB28680	https://doi.org/10.1007/s00018-019-03259-2	single-end	100 bp	Illumina Hiseq-2500
15	34_CB478ANXX_CCGTCC_L002_R1.fastq.gz	NA	Primary DFT2 tumour	https://www.ebi.ac.uk/ena/browser/view/PRJEB28680	https://doi.org/10.1007/s00018-019-03259-2	single-end	100 bp	Illumina Hiseq-2500
16	34_CB478ANXX_CCGTCC_L003_R1.fastq.gz	NA	Primary DFT2 tumour	https://www.ebi.ac.uk/ena/browser/view/PRJEB28680	https://doi.org/10.1007/s00018-019-03259-2	single-end	100 bp	Illumina Hiseq-2500
17	D2_UT_1_S19_R1_001.fastq.gz	NA	Untreated DFT2 cell line JV	https://www.ebi.ac.uk/ena/browser/view/PRJEB39847	https://doi.org/10.1007/s00432-021-03601-x	single-end	100 bp	Illumina NovaSeq 6000
18	D2_UT_2_S7_R1_001.fastq.gz	NA	Untreated DFT2 cell line JV	https://www.ebi.ac.uk/ena/browser/view/PRJEB39847	https://doi.org/10.1007/s00432-021-03601-x	single-end	100 bp	Illumina NovaSeq 6000
19	WT283_CCTW8ANXX_TAAGTGGT-CTTAAGCC_L004_R1.fastq.gz	NA	Primary DFT1 tumour	As part of this study	As part of this study	single-end	100 bp	Illumina Hiseq-2500
20	WT307_CCTW8ANXX_GCGCAAGC-TCACGCCG_L004_R1.fastq.gz	NA	Primary DFT1 tumour	As part of this study	As part of this study	single-end	100 bp	Illumina Hiseq-2500
21	WT309_CCTW8ANXX_AAGATACT-ACTTACAT_L004_R1.fastq.gz	NA	Primary DFT1 tumour	As part of this study	As part of this study	single-end	100 bp	Illumina Hiseq-2500
22	WT335_CCTW8ANXX_CGGACAAC-TCCGGATT_L004_R1.fastq.gz	NA	Primary DFT1 tumour	As part of this study	As part of this study	single-end	100 bp	Illumina Hiseq-2500
23	WT359_CCTW8ANXX_ATATGGAT-CTGTATTA_L004_R1.fastq.gz	NA	Primary DFT1 tumour	As part of this study	As part of this study	single-end	100 bp	Illumina Hiseq-2500
24	WT543_CCTW8ANXX_GGAGCGTC-GTCCGTGC_L004_R1.fastq.gz	NA	Primary DFT1 tumour	As part of this study	As part of this study	single-end	100 bp	Illumina Hiseq-2500
25	WT569_CCTW8ANXX_ATGGCATG-AAGGTACC_L004_R1.fastq.gz	NA	Primary DFT1 tumour	As part of this study	As part of this study	single-end	100 bp	Illumina Hiseq-2500
26	D1_KEN_S55_R1_001.fastq.gz	D1_KEN_S55_R2_001.fastq.gz	Primary DFT1 tumour	As part of this study	As part of this study	paired-end	100 bp	Illumina Hiseq-2500
27	D2_500_S54_R1_001.fastq.gz	D2_500_S54_R2_001.fastq.gz	Primary DFT2 tumour	As part of this study	As part of this study	paired-end	100 bp	Illumina Hiseq-2500
28	SRR13765775_1.fastq	SRR13765775_2.fastq	Primary DFT1 tumour	https://www.ebi.ac.uk/ena/browser/view/PRJNA693818	https://dx.doi.org/10.1186/s12864-021-07994-4	paired-end	100 bp	Illumina Hiseq-2500
29	SRR13765777_1.fastq	SRR13765777_2.fastq	Primary DFT1 tumour	https://www.ebi.ac.uk/ena/browser/view/PRJNA693818	https://dx.doi.org/10.1186/s12864-021-07994-4	paired-end	100 bp	Illumina Hiseq-2500
30	SRR13765778_1.fastq	SRR13765778_2.fastq	Primary DFT1 tumour	https://www.ebi.ac.uk/ena/browser/view/PRJNA693818	https://dx.doi.org/10.1186/s12864-021-07994-4	paired-end	100 bp	Illumina Hiseq-2500
31	SRR13765779_1.fastq	SRR13765779_2.fastq	Primary DFT1 tumour	https://www.ebi.ac.uk/ena/browser/view/PRJNA693818	https://dx.doi.org/10.1186/s12864-021-07994-4	paired-end	100 bp	Illumina Hiseq-2500
32	SRR13765780_1.fastq	SRR13765780_2.fastq	Primary DFT1 tumour	https://www.ebi.ac.uk/ena/browser/view/PRJNA693818	https://dx.doi.org/10.1186/s12864-021-07994-4	paired-end	100 bp	Illumina Hiseq-2500
33	SRR13765781_1.fastq	SRR13765781_2.fastq	Primary DFT1 tumour	https://www.ebi.ac.uk/ena/browser/view/PRJNA693818	https://dx.doi.org/10.1186/s12864-021-07994-4	paired-end	100 bp	Illumina Hiseq-2500
34	SRR13765782_1.fastq	SRR13765782_2.fastq	Primary DFT1 tumour	https://www.ebi.ac.uk/ena/browser/view/PRJNA693818	https://dx.doi.org/10.1186/s12864-021-07994-4	paired-end	100 bp	Illumina Hiseq-2500
35	SRR13765784_1.fastq	SRR13765784_2.fastq	Primary DFT1 tumour	https://www.ebi.ac.uk/ena/browser/view/PRJNA693818	https://dx.doi.org/10.1186/s12864-021-07994-4	paired-end	100 bp	Illumina Hiseq-2500
36	SRR13765785_1.fastq	SRR13765785_2.fastq	Primary DFT1 tumour	https://www.ebi.ac.uk/ena/browser/view/PRJNA693818	https://dx.doi.org/10.1186/s12864-021-07994-4	paired-end	100 bp	Illumina Hiseq-2500
37	SRR13765786_1.fastq	SRR13765786_2.fastq	Primary DFT1 tumour	https://www.ebi.ac.uk/ena/browser/view/PRJNA693818	https://dx.doi.org/10.1186/s12864-021-07994-4	paired-end	100 bp	Illumina Hiseq-2500
38	SRR13765787_1.fastq	SRR13765787_2.fastq	Primary DFT1 tumour	https://www.ebi.ac.uk/ena/browser/view/PRJNA693818	https://dx.doi.org/10.1186/s12864-021-07994-4	paired-end	100 bp	Illumina Hiseq-2500
39	SRR13765788_1.fastq	SRR13765788_2.fastq	Primary DFT1 tumour	https://www.ebi.ac.uk/ena/browser/view/PRJNA693818	https://dx.doi.org/10.1186/s12864-021-07994-4	paired-end	100 bp	Illumina Hiseq-2500
40	SRR13765789_1.fastq	SRR13765789_2.fastq	Primary DFT1 tumour	https://www.ebi.ac.uk/ena/browser/view/PRJNA693818	https://dx.doi.org/10.1186/s12864-021-07994-4	paired-end	100 bp	Illumina Hiseq-2500
41	SRR13765790_1.fastq	SRR13765790_2.fastq	Primary DFT1 tumour	https://www.ebi.ac.uk/ena/browser/view/PRJNA693818	https://dx.doi.org/10.1186/s12864-021-07994-4	paired-end	100 bp	Illumina Hiseq-2500
42	SRR13765791_1.fastq	SRR13765791_2.fastq	Primary DFT1 tumour	https://www.ebi.ac.uk/ena/browser/view/PRJNA693818	https://dx.doi.org/10.1186/s12864-021-07994-4	paired-end	100 bp	Illumina Hiseq-2500
43	SRR13765792_1.fastq	SRR13765792_2.fastq	Primary DFT1 tumour	https://www.ebi.ac.uk/ena/browser/view/PRJNA693818	https://dx.doi.org/10.1186/s12864-021-07994-4	paired-end	100 bp	Illumina Hiseq-2500
44	SRR13765793_1.fastq	SRR13765793_2.fastq	Primary DFT1 tumour	https://www.ebi.ac.uk/ena/browser/view/PRJNA693818	https://dx.doi.org/10.1186/s12864-021-07994-4	paired-end	100 bp	Illumina Hiseq-2500
45	SRR13765795_1.fastq	SRR13765795_2.fastq	Primary DFT1 tumour	https://www.ebi.ac.uk/ena/browser/view/PRJNA693818	https://dx.doi.org/10.1186/s12864-021-07994-4	paired-end	100 bp	Illumina Hiseq-2500

### Sheet: NormTiss
Number	SeqID - Read 1	SeqID - Read 2 (applicable to paired-end)	Tissue/cell of origin	Data availability	Published study	Seq type	Read length	Platform
1	TKN244_S57_R1_001.fastq.gz	TKN244_S57_R2_001.fastq.gz	Primary whole blood	As part of this study	As part of this study	paired-end	100 bp	Illumina Hiseq-2500
2	TKN146_S50_R1_001.fastq.gz	TKN146_S50_R2_001.fastq.gz	Primary whole blood	As part of this study	As part of this study	paired-end	100 bp	Illumina Hiseq-2500
3	TKN253_S49_R1_001.fastq.gz	TKN253_S49_R2_001.fastq.gz	Primary whole blood	As part of this study	As part of this study	paired-end	100 bp	Illumina Hiseq-2500
4	FBB_ROS_S51_R1_001.fastq.gz	FBB_ROS_S51_R2_001.fastq.gz	Fibroblast cell line	As part of this study	As part of this study	paired-end	100 bp	Illumina Hiseq-2500
5	TKN213_S53_R1_001.fastq.gz	TKN213_S53_R2_001.fastq.gz	Primary whole blood	As part of this study	As part of this study	paired-end	100 bp	Illumina Hiseq-2500
6	TKN246_S52_R1_001.fastq.gz	TKN246_S52_R2_001.fastq.gz	Primary whole blood	As part of this study	As part of this study	paired-end	100 bp	Illumina Hiseq-2500
7	FBB_344_S56_R1_001.fastq.gz	FBB_344_S56_R2_001.fastq.gz	Fibroblast cell line	As part of this study	As part of this study	paired-end	100 bp	Illumina Hiseq-2500
8	TKN249_S46_R1_001.fastq.gz	TKN249_S46_R2_001.fastq.gz	Primary whole blood	As part of this study	As part of this study	paired-end	100 bp	Illumina Hiseq-2500
9	TKN228_S47_R1_001.fastq.gz	TKN228_S47_R2_001.fastq.gz	Primary whole blood	As part of this study	As part of this study	paired-end	100 bp	Illumina Hiseq-2500
10	TKN250_S48_R1_001.fastq.gz	TKN250_S48_R2_001.fastq.gz	Primary whole blood	As part of this study	As part of this study	paired-end	100 bp	Illumina Hiseq-2500
11	35_CB478ANXX_GTCCGC_L002_R1.fastq.gz	NA	Primary spleen	https://www.ebi.ac.uk/ena/browser/view/PRJEB28680	https://doi.org/10.1007/s00018-019-03259-2	single-end	100 bp	Illumina Hiseq-2000
12	35_CB478ANXX_GTCCGC_L003_R1.fastq.gz	NA	Primary spleen	https://www.ebi.ac.uk/ena/browser/view/PRJEB28680	https://doi.org/10.1007/s00018-019-03259-2	single-end	100 bp	Illumina Hiseq-2000
13	36_CB478ANXX_GTGAAA_L002_R1.fastq.gz	NA	Primary spleen	https://www.ebi.ac.uk/ena/browser/view/PRJEB28680	https://doi.org/10.1007/s00018-019-03259-2	single-end	100 bp	Illumina Hiseq-2000
14	36_CB478ANXX_GTGAAA_L003_R1.fastq.gz	NA	Primary spleen	https://www.ebi.ac.uk/ena/browser/view/PRJEB28680	https://doi.org/10.1007/s00018-019-03259-2	single-end	100 bp	Illumina Hiseq-2000
15	38_CB478ANXX_GTGGCC_L002_R1.fastq.gz	NA	Primary heart	https://www.ebi.ac.uk/ena/browser/view/PRJEB28680	https://doi.org/10.1007/s00018-019-03259-2	single-end	100 bp	Illumina Hiseq-2000
16	38_CB478ANXX_GTGGCC_L003_R1.fastq.gz	NA	Primary heart	https://www.ebi.ac.uk/ena/browser/view/PRJEB28680	https://doi.org/10.1007/s00018-019-03259-2	single-end	100 bp	Illumina Hiseq-2000
17	39-37_CB478ANXX_GTTTCG_L002_R1.fastq.gz	NA	Primary heart	https://www.ebi.ac.uk/ena/browser/view/PRJEB28680	https://doi.org/10.1007/s00018-019-03259-2	single-end	100 bp	Illumina Hiseq-2000
18	39-37_CB478ANXX_GTTTCG_L003_R1.fastq.gz	NA	Primary heart	https://www.ebi.ac.uk/ena/browser/view/PRJEB28680	https://doi.org/10.1007/s00018-019-03259-2	single-end	100 bp	Illumina Hiseq-2000
19	40_CB478ANXX_CGTACG_L002_R1.fastq.gz	NA	Primary brain	https://www.ebi.ac.uk/ena/browser/view/PRJEB28680	https://doi.org/10.1007/s00018-019-03259-2	single-end	100 bp	Illumina Hiseq-2000
20	40_CB478ANXX_CGTACG_L003_R1.fastq.gz	NA	Primary brain	https://www.ebi.ac.uk/ena/browser/view/PRJEB28680	https://doi.org/10.1007/s00018-019-03259-2	single-end	100 bp	Illumina Hiseq-2000
21	41_CB478ANXX_GAGTGG_L002_R1.fastq.gz	NA	Primary brain	https://www.ebi.ac.uk/ena/browser/view/PRJEB28680	https://doi.org/10.1007/s00018-019-03259-2	single-end	100 bp	Illumina Hiseq-2000
22	41_CB478ANXX_GAGTGG_L003_R1.fastq.gz	NA	Primary brain	https://www.ebi.ac.uk/ena/browser/view/PRJEB28680	https://doi.org/10.1007/s00018-019-03259-2	single-end	100 bp	Illumina Hiseq-2000
23	42_CB478ANXX_ACTGAT_L002_R1.fastq.gz	NA	Primary testis	https://www.ebi.ac.uk/ena/browser/view/PRJEB28680	https://doi.org/10.1007/s00018-019-03259-2	single-end	100 bp	Illumina Hiseq-2000
24	42_CB478ANXX_ACTGAT_L003_R1.fastq.gz	NA	Primary testis	https://www.ebi.ac.uk/ena/browser/view/PRJEB28680	https://doi.org/10.1007/s00018-019-03259-2	single-end	100 bp	Illumina Hiseq-2000
25	43_CB478ANXX_ATTCCT_L002_R1.fastq.gz	NA	Primary testis	https://www.ebi.ac.uk/ena/browser/view/PRJEB28680	https://doi.org/10.1007/s00018-019-03259-2	single-end	100 bp	Illumina Hiseq-2000
26	43_CB478ANXX_ATTCCT_L003_R1.fastq.gz	NA	Primary testis	https://www.ebi.ac.uk/ena/browser/view/PRJEB28680	https://doi.org/10.1007/s00018-019-03259-2	single-end	100 bp	Illumina Hiseq-2000
27	45-44_CB478ANXX_ATCACG_L002_R1.fastq.gz	NA	Primary peripheral nerve	https://www.ebi.ac.uk/ena/browser/view/PRJEB28680	https://doi.org/10.1007/s00018-019-03259-2	single-end	100 bp	Illumina Hiseq-2000
28	45-44_CB478ANXX_ATCACG_L003_R1.fastq.gz	NA	Primary peripheral nerve	https://www.ebi.ac.uk/ena/browser/view/PRJEB28680	https://doi.org/10.1007/s00018-019-03259-2	single-end	100 bp	Illumina Hiseq-2000
29	46_CB478ANXX_CGATGT_L002_R1.fastq.gz	NA	Primary blood vessel	As part of this study	As part of this study	single-end	100 bp	Illumina Hiseq-2000
30	46_CB478ANXX_CGATGT_L003_R1.fastq.gz	NA	Primary blood vessel	As part of this study	As part of this study	single-end	100 bp	Illumina Hiseq-2000
31	SRR13765771_1.fastq	SRR13765771_2.fastq	Primary lip	https://www.ebi.ac.uk/ena/browser/view/PRJNA693818	https://dx.doi.org/10.1186/s12864-021-07994-4	paired-end	100 bp	Illumina Hiseq-2500
32	SRR13765772_1.fastq	SRR13765772_2.fastq	Primary lip	https://www.ebi.ac.uk/ena/browser/view/PRJNA693818	https://dx.doi.org/10.1186/s12864-021-07994-4	paired-end	100 bp	Illumina Hiseq-2500
33	SRR13765773_1.fastq	SRR13765773_2.fastq	Primary lip	https://www.ebi.ac.uk/ena/browser/view/PRJNA693818	https://dx.doi.org/10.1186/s12864-021-07994-4	paired-end	100 bp	Illumina Hiseq-2500
34	SRR13765774_1.fastq	SRR13765774_2.fastq	Primary lip	https://www.ebi.ac.uk/ena/browser/view/PRJNA693818	https://dx.doi.org/10.1186/s12864-021-07994-4	paired-end	100 bp	Illumina Hiseq-2500
35	SRR13765783_1.fastq	SRR13765783_2.fastq	Primary lip	https://www.ebi.ac.uk/ena/browser/view/PRJNA693818	https://dx.doi.org/10.1186/s12864-021-07994-4	paired-end	100 bp	Illumina Hiseq-2500
36	SRR13765794_1.fastq	SRR13765794_2.fastq	Primary lip	https://www.ebi.ac.uk/ena/browser/view/PRJNA693818	https://dx.doi.org/10.1186/s12864-021-07994-4	paired-end	100 bp	Illumina Hiseq-2500
37	SRR13765796_1.fastq	SRR13765796_2.fastq	Primary lip	https://www.ebi.ac.uk/ena/browser/view/PRJNA693818	https://dx.doi.org/10.1186/s12864-021-07994-4	paired-end	100 bp	Illumina Hiseq-2500
38	SRR13765797_1.fastq	SRR13765797_2.fastq	Primary lip	https://www.ebi.ac.uk/ena/browser/view/PRJNA693818	https://dx.doi.org/10.1186/s12864-021-07994-4	paired-end	100 bp	Illumina Hiseq-2500
39	SRR13765798_1.fastq	SRR13765798_2.fastq	Primary lip	https://www.ebi.ac.uk/ena/browser/view/PRJNA693818	https://dx.doi.org/10.1186/s12864-021-07994-4	paired-end	100 bp	Illumina Hiseq-2500
40	SRR13765799_1.fastq	SRR13765799_2.fastq	Primary lip	https://www.ebi.ac.uk/ena/browser/view/PRJNA693818	https://dx.doi.org/10.1186/s12864-021-07994-4	paired-end	100 bp	Illumina Hiseq-2500
41	SRR13765801_1.fastq	SRR13765801_2.fastq	Primary lip	https://www.ebi.ac.uk/ena/browser/view/PRJNA693818	https://dx.doi.org/10.1186/s12864-021-07994-4	paired-end	100 bp	Illumina Hiseq-2500
42	SRR13765802_1.fastq	SRR13765802_2.fastq	Primary lip	https://www.ebi.ac.uk/ena/browser/view/PRJNA693818	https://dx.doi.org/10.1186/s12864-021-07994-4	paired-end	100 bp	Illumina Hiseq-2500
43	SRR13765803_1.fastq	SRR13765803_2.fastq	Primary lip	https://www.ebi.ac.uk/ena/browser/view/PRJNA693818	https://dx.doi.org/10.1186/s12864-021-07994-4	paired-end	100 bp	Illumina Hiseq-2500
44	SRR13765804_1.fastq	SRR13765804_2.fastq	Primary lip	https://www.ebi.ac.uk/ena/browser/view/PRJNA693818	https://dx.doi.org/10.1186/s12864-021-07994-4	paired-end	100 bp	Illumina Hiseq-2500
45	SRR13765805_1.fastq	SRR13765805_2.fastq	Primary lip	https://www.ebi.ac.uk/ena/browser/view/PRJNA693818	https://dx.doi.org/10.1186/s12864-021-07994-4	paired-end	100 bp	Illumina Hiseq-2500
46	SRR13765806_1.fastq	SRR13765806_2.fastq	Primary lip	https://www.ebi.ac.uk/ena/browser/view/PRJNA693818	https://dx.doi.org/10.1186/s12864-021-07994-4	paired-end	100 bp	Illumina Hiseq-2500
47	SRR13765807_1.fastq	SRR13765807_2.fastq	Primary lip	https://www.ebi.ac.uk/ena/browser/view/PRJNA693818	https://dx.doi.org/10.1186/s12864-021-07994-4	paired-end	100 bp	Illumina Hiseq-2500
48	SRR13765808_1.fastq	SRR13765808_2.fastq	Primary lip	https://www.ebi.ac.uk/ena/browser/view/PRJNA693818	https://dx.doi.org/10.1186/s12864-021-07994-4	paired-end	100 bp	Illumina Hiseq-2500
49	SRR13765809_1.fastq	SRR13765809_2.fastq	Primary lip	https://www.ebi.ac.uk/ena/browser/view/PRJNA693818	https://dx.doi.org/10.1186/s12864-021-07994-4	paired-end	100 bp	Illumina Hiseq-2500
50	SRR13765810_1.fastq	SRR13765810_2.fastq	Primary lip	https://www.ebi.ac.uk/ena/browser/view/PRJNA693818	https://dx.doi.org/10.1186/s12864-021-07994-4	paired-end	100 bp	Illumina Hiseq-2500
51	SRR13765811_1.fastq	SRR13765811_2.fastq	Primary lip	https://www.ebi.ac.uk/ena/browser/view/PRJNA693818	https://dx.doi.org/10.1186/s12864-021-07994-4	paired-end	100 bp	Illumina Hiseq-2500
52	SRR13765812_1.fastq	SRR13765812_2.fastq	Primary lip	https://www.ebi.ac.uk/ena/browser/view/PRJNA693818	https://dx.doi.org/10.1186/s12864-021-07994-4	paired-end	100 bp	Illumina Hiseq-2500
53	SRR13765813_1.fastq	SRR13765813_2.fastq	Primary lip	https://www.ebi.ac.uk/ena/browser/view/PRJNA693818	https://dx.doi.org/10.1186/s12864-021-07994-4	paired-end	100 bp	Illumina Hiseq-2500
54	SRR13765814_1.fastq	SRR13765814_2.fastq	Primary lip	https://www.ebi.ac.uk/ena/browser/view/PRJNA693818	https://dx.doi.org/10.1186/s12864-021-07994-4	paired-end	100 bp	Illumina Hiseq-2500
55	SRR13765815_1.fastq	SRR13765815_2.fastq	Primary lip	https://www.ebi.ac.uk/ena/browser/view/PRJNA693818	https://dx.doi.org/10.1186/s12864-021-07994-4	paired-end	100 bp	Illumina Hiseq-2500
56	SRR13765816_1.fastq	SRR13765816_2.fastq	Primary lip	https://www.ebi.ac.uk/ena/browser/view/PRJNA693818	https://dx.doi.org/10.1186/s12864-021-07994-4	paired-end	100 bp	Illumina Hiseq-2500
57	SRR13765817_1.fastq	SRR13765817_2.fastq	Primary lip	https://www.ebi.ac.uk/ena/browser/view/PRJNA693818	https://dx.doi.org/10.1186/s12864-021-07994-4	paired-end	100 bp	Illumina Hiseq-2500
58	SRR13765818_1.fastq	SRR13765818_2.fastq	Primary lip	https://www.ebi.ac.uk/ena/browser/view/PRJNA693818	https://dx.doi.org/10.1186/s12864-021-07994-4	paired-end	100 bp	Illumina Hiseq-2500
59	SRR13765819_1.fastq	SRR13765819_2.fastq	Primary lip	https://www.ebi.ac.uk/ena/browser/view/PRJNA693818	https://dx.doi.org/10.1186/s12864-021-07994-4	paired-end	100 bp	Illumina Hiseq-2500
60	SRR13765820_1.fastq	SRR13765820_2.fastq	Primary lip	https://www.ebi.ac.uk/ena/browser/view/PRJNA693818	https://dx.doi.org/10.1186/s12864-021-07994-4	paired-end	100 bp	Illumina Hiseq-2500
61	SRR13765821_1.fastq	SRR13765821_2.fastq	Primary lip	https://www.ebi.ac.uk/ena/browser/view/PRJNA693818	https://dx.doi.org/10.1186/s12864-021-07994-4	paired-end	100 bp	Illumina Hiseq-2500
62	SRR13765822_1.fastq	SRR13765822_2.fastq	Primary lip	https://www.ebi.ac.uk/ena/browser/view/PRJNA693818	https://dx.doi.org/10.1186/s12864-021-07994-4	paired-end	100 bp	Illumina Hiseq-2500
63	SRR13765823_1.fastq	SRR13765823_2.fastq	Primary lip	https://www.ebi.ac.uk/ena/browser/view/PRJNA693818	https://dx.doi.org/10.1186/s12864-021-07994-4	paired-end	100 bp	Illumina Hiseq-2500
64	SRR13765824_1.fastq	SRR13765824_2.fastq	Primary lip	https://www.ebi.ac.uk/ena/browser/view/PRJNA693818	https://dx.doi.org/10.1186/s12864-021-07994-4	paired-end	100 bp	Illumina Hiseq-2500
65	SRR13765825_1.fastq	SRR13765825_2.fastq	Primary lip	https://www.ebi.ac.uk/ena/browser/view/PRJNA693818	https://dx.doi.org/10.1186/s12864-021-07994-4	paired-end	100 bp	Illumina Hiseq-2500
66	SRR13765826_1.fastq	SRR13765826_2.fastq	Primary lip	https://www.ebi.ac.uk/ena/browser/view/PRJNA693818	https://dx.doi.org/10.1186/s12864-021-07994-4	paired-end	100 bp	Illumina Hiseq-2500
67	SRR13765827_1.fastq	SRR13765827_2.fastq	Primary lip	https://www.ebi.ac.uk/ena/browser/view/PRJNA693818	https://dx.doi.org/10.1186/s12864-021-07994-4	paired-end	100 bp	Illumina Hiseq-2500
68	SRR13765828_1.fastq	SRR13765828_2.fastq	Primary lip	https://www.ebi.ac.uk/ena/browser/view/PRJNA693818	https://dx.doi.org/10.1186/s12864-021-07994-4	paired-end	100 bp	Illumina Hiseq-2500
69	ERR3568418_1.fastq	ERR3568418_2.fastq	Primary Axillary nerve	https://www.ebi.ac.uk/ena/browser/view/PRJEB34650	https://doi.org/10.1126/science.abq6453	paired-end	75 bp	Illumina Hiseq-4000
70	ERR3568419_1.fastq	ERR3568419_2.fastq	Primary Axillary nerve	https://www.ebi.ac.uk/ena/browser/view/PRJEB34650	https://doi.org/10.1126/science.abq6453	paired-end	75 bp	Illumina Hiseq-4000
71	ERR3568413_1.fastq	ERR3568413_2.fastq	Primary Brachial plexus nerve	https://www.ebi.ac.uk/ena/browser/view/PRJEB34650	https://doi.org/10.1126/science.abq6453	paired-end	75 bp	Illumina Hiseq-4000
72	ERR3568414_1.fastq	ERR3568414_2.fastq	Primary Brachial plexus nerve	https://www.ebi.ac.uk/ena/browser/view/PRJEB34650	https://doi.org/10.1126/science.abq6453	paired-end	75 bp	Illumina Hiseq-4000
73	ERR3568432_1.fastq	ERR3568432_2.fastq	Primary Brain stem	https://www.ebi.ac.uk/ena/browser/view/PRJEB34650	https://doi.org/10.1126/science.abq6453	paired-end	75 bp	Illumina Hiseq-4000
74	ERR3568433_1.fastq	ERR3568433_2.fastq	Primary Brain stem	https://www.ebi.ac.uk/ena/browser/view/PRJEB34650	https://doi.org/10.1126/science.abq6453	paired-end	75 bp	Illumina Hiseq-4000
75	ERR3568416_1.fastq	ERR3568416_2.fastq	Primary Cerebellum	https://www.ebi.ac.uk/ena/browser/view/PRJEB34650	https://doi.org/10.1126/science.abq6453	paired-end	75 bp	Illumina Hiseq-4000
76	ERR3568435_1.fastq	ERR3568435_2.fastq	Primary Cerebellum	https://www.ebi.ac.uk/ena/browser/view/PRJEB34650	https://doi.org/10.1126/science.abq6453	paired-end	75 bp	Illumina Hiseq-4000
77	ERR3568417_1.fastq	ERR3568417_2.fastq	Primary Cerebrum	https://www.ebi.ac.uk/ena/browser/view/PRJEB34650	https://doi.org/10.1126/science.abq6453	paired-end	75 bp	Illumina Hiseq-4000
78	ERR3568436_1.fastq	ERR3568436_2.fastq	Primary Cerebrum	https://www.ebi.ac.uk/ena/browser/view/PRJEB34650	https://doi.org/10.1126/science.abq6453	paired-end	75 bp	Illumina Hiseq-4000
79	ERR3568402_1.fastq	ERR3568402_2.fastq	Primary Optic nerve	https://www.ebi.ac.uk/ena/browser/view/PRJEB34650	https://doi.org/10.1126/science.abq6453	paired-end	75 bp	Illumina Hiseq-4000
80	ERR3568403_1.fastq	ERR3568403_2.fastq	Primary Optic nerve	https://www.ebi.ac.uk/ena/browser/view/PRJEB34650	https://doi.org/10.1126/science.abq6453	paired-end	75 bp	Illumina Hiseq-4000
81	ERR3568405_1.fastq	ERR3568405_2.fastq	Primary Sciatic nerve	https://www.ebi.ac.uk/ena/browser/view/PRJEB34650	https://doi.org/10.1126/science.abq6453	paired-end	75 bp	Illumina Hiseq-4000
82	ERR3568420_1.fastq	ERR3568420_2.fastq	Primary Sciatic nerve	https://www.ebi.ac.uk/ena/browser/view/PRJEB34650	https://doi.org/10.1126/science.abq6453	paired-end	75 bp	Illumina Hiseq-4000
83	ERR3568428_1.fastq	ERR3568428_2.fastq	Primary Trigeminal nerve	https://www.ebi.ac.uk/ena/browser/view/PRJEB34650	https://doi.org/10.1126/science.abq6453	paired-end	75 bp	Illumina Hiseq-4000
84	ERR3568429_1.fastq	ERR3568429_2.fastq	Primary Trigeminal nerve	https://www.ebi.ac.uk/ena/browser/view/PRJEB34650	https://doi.org/10.1126/science.abq6453	paired-end	75 bp	Illumina Hiseq-4000
85	ERR3568430_1.fastq	ERR3568430_2.fastq	Primary Trigeminal nerve	https://www.ebi.ac.uk/ena/browser/view/PRJEB34650	https://doi.org/10.1126/science.abq6453	paired-end	75 bp	Illumina Hiseq-4000
86	ERR3568431_1.fastq	ERR3568431_2.fastq	Primary Trigeminal nerve	https://www.ebi.ac.uk/ena/browser/view/PRJEB34650	https://doi.org/10.1126/science.abq6453	paired-end	75 bp	Illumina Hiseq-4000
87	ERR3568434_1.fastq	ERR3568434_2.fastq	Primary testis	https://www.ebi.ac.uk/ena/browser/view/PRJEB34650	https://doi.org/10.1126/science.abq6453	paired-end	75 bp	Illumina Hiseq-4000
88	ERR3568415_1.fastq	ERR3568415_2.fastq	Primary spleen	https://www.ebi.ac.uk/ena/browser/view/PRJEB34650	https://doi.org/10.1126/science.abq6453	paired-end	75 bp	Illumina Hiseq-4000
89	ERR3568422_1.fastq	ERR3568422_2.fastq	Primary heart	https://www.ebi.ac.uk/ena/browser/view/PRJEB34650	https://doi.org/10.1126/science.abq6453	paired-end	75 bp	Illumina Hiseq-4000
